# Unmapped reads from whole-genome sequencing data reveal pathogen diversity in European and African cattle breeds

**DOI:** 10.1101/2025.04.17.649267

**Authors:** Daniil Ruvinskiy, Kisun Pokharel, Rodney Okwasiimire, Rayner Gonzales-Prendez, Catarina Ginja, Nasser Ghanem, Donald R. Kugonza, Mahlako L. Makgahlela, Heli Lindberg, Melak Weldenegodguad, Juha Kantanen, Martijn Derks, Richard P.M.A Crooijmans

**Author notes:** Correspondence Kisun Pokharel, Richard P.M.A Crooijmans.

## Abstract

Climate change is impacting the global spread of infectious diseases, altering pathogen distribution and transmission, threatening human and animal health. This study investigates the presence of potential pathogens in blood within unmapped reads obtained from whole-genome sequencing data of various cattle breeds across geographically diverse regions, including South Africa, Uganda, Egypt, Portugal, The Netherlands, and Finland. Unmapped reads were extracted, assembled into contigs, and subjected to taxonomic analysis based on an extensive literature search. The analysis revealed significant geographic variation in pathogen composition, with breeds in the Southern Hemisphere (Uganda, Egypt, and South Africa) showing higher alignment pathogen counts while northern breeds (particularly from Finland) exhibited lower diversity and counts. Portugal, representing a transition zone, exhibited a higher burden of parasites and tick-borne related pathogens which were also prevalent in Southern Hemisphere breeds such as *Theileria parva*, *Anaplasma platys*, *Theileria orientalis*, and *Babesia bigemina*, which is in line with the known capacity of these breeds to cope with local pathogens. Dutch breeds were found to harbor *Escherichia coli O157*, a known public health concern. The study provided key insights into emerging disease risks influenced by climate change and livestock management practices. This study highlights the potential for climate-driven variations in disease ecology and transmission, emphasizing the need for integrating genomic and environmental data and is currently the most comprehensive study to date investigating the microbial diversity present in unmapped reads obtained from WGS data of cattle populations.

**Highlights:**

1. Unmapped sequence reads’ analysis of blood reveals signatures of disease occurrence over time.
2. Blood pathogens prevail in the Southern hemisphere, becoming less evident towards northern regions (i.e. we observed a gradient pattern), with Portugal (and partly the Netherlands) showing intermediate values.
3. The commercial Holstein cattle in the six countries exhibited lower pathogen sequence alignments than their native counterparts (i.e. the Netherlands).
