## supplementary file 1 for "Unmapped reads from whole-genome sequencing data reveal pathogen diversity in European and African cattle breeds"

### Sheet: Sheet1
name	taxid	country	source
Eimeria bovis	5803	Uganda	Byaruhanga J, Tayebwa DS, Eneku W, Afayoa M, Mutebi F, Ndyanabo S, Kakooza S, Okwee-Acai J, Tweyongyere R, Wampande EM, Vudriko P. Retrospective study on cattle and poultry diseases in Uganda. Int J Vet Sci Med. 2017 Aug 7;5(2):168-174. doi: 10.1016/j.ijvsm.2017.07.001. PMID: 30255067; PMCID: PMC6137842.
Eimeria zuernii	310761	Uganda	Byaruhanga J, Tayebwa DS, Eneku W, Afayoa M, Mutebi F, Ndyanabo S, Kakooza S, Okwee-Acai J, Tweyongyere R, Wampande EM, Vudriko P. Retrospective study on cattle and poultry diseases in Uganda. Int J Vet Sci Med. 2017 Aug 7;5(2):168-174. doi: 10.1016/j.ijvsm.2017.07.001. PMID: 30255067; PMCID: PMC6137842.
Escherichia coli	562	Uganda	Byaruhanga J, Tayebwa DS, Eneku W, Afayoa M, Mutebi F, Ndyanabo S, Kakooza S, Okwee-Acai J, Tweyongyere R, Wampande EM, Vudriko P. Retrospective study on cattle and poultry diseases in Uganda. Int J Vet Sci Med. 2017 Aug 7;5(2):168-174. doi: 10.1016/j.ijvsm.2017.07.001. PMID: 30255067; PMCID: PMC6137842.
Pseudomonas aeruginosa	287	Uganda	Byaruhanga J, Tayebwa DS, Eneku W, Afayoa M, Mutebi F, Ndyanabo S, Kakooza S, Okwee-Acai J, Tweyongyere R, Wampande EM, Vudriko P. Retrospective study on cattle and poultry diseases in Uganda. Int J Vet Sci Med. 2017 Aug 7;5(2):168-174. doi: 10.1016/j.ijvsm.2017.07.001. PMID: 30255067; PMCID: PMC6137842.
Staphylococcus aureus	1280	Uganda	Byaruhanga J, Tayebwa DS, Eneku W, Afayoa M, Mutebi F, Ndyanabo S, Kakooza S, Okwee-Acai J, Tweyongyere R, Wampande EM, Vudriko P. Retrospective study on cattle and poultry diseases in Uganda. Int J Vet Sci Med. 2017 Aug 7;5(2):168-174. doi: 10.1016/j.ijvsm.2017.07.001. PMID: 30255067; PMCID: PMC6137842.
Staphylococcus epidermidis	1282	Uganda	Byaruhanga J, Tayebwa DS, Eneku W, Afayoa M, Mutebi F, Ndyanabo S, Kakooza S, Okwee-Acai J, Tweyongyere R, Wampande EM, Vudriko P. Retrospective study on cattle and poultry diseases in Uganda. Int J Vet Sci Med. 2017 Aug 7;5(2):168-174. doi: 10.1016/j.ijvsm.2017.07.001. PMID: 30255067; PMCID: PMC6137842.
Streptococcus agalactiae	1311	Uganda	Byaruhanga J, Tayebwa DS, Eneku W, Afayoa M, Mutebi F, Ndyanabo S, Kakooza S, Okwee-Acai J, Tweyongyere R, Wampande EM, Vudriko P. Retrospective study on cattle and poultry diseases in Uganda. Int J Vet Sci Med. 2017 Aug 7;5(2):168-174. doi: 10.1016/j.ijvsm.2017.07.001. PMID: 30255067; PMCID: PMC6137842.
Streptococcus uberis	1349	Uganda	Byaruhanga J, Tayebwa DS, Eneku W, Afayoa M, Mutebi F, Ndyanabo S, Kakooza S, Okwee-Acai J, Tweyongyere R, Wampande EM, Vudriko P. Retrospective study on cattle and poultry diseases in Uganda. Int J Vet Sci Med. 2017 Aug 7;5(2):168-174. doi: 10.1016/j.ijvsm.2017.07.001. PMID: 30255067; PMCID: PMC6137842.
Brucella melitensis	29459	Uganda	Byaruhanga J, Tayebwa DS, Eneku W, Afayoa M, Mutebi F, Ndyanabo S, Kakooza S, Okwee-Acai J, Tweyongyere R, Wampande EM, Vudriko P. Retrospective study on cattle and poultry diseases in Uganda. Int J Vet Sci Med. 2017 Aug 7;5(2):168-174. doi: 10.1016/j.ijvsm.2017.07.001. PMID: 30255067; PMCID: PMC6137842.
Corynebacterium bovis	36808	Uganda	Byaruhanga J, Tayebwa DS, Eneku W, Afayoa M, Mutebi F, Ndyanabo S, Kakooza S, Okwee-Acai J, Tweyongyere R, Wampande EM, Vudriko P. Retrospective study on cattle and poultry diseases in Uganda. Int J Vet Sci Med. 2017 Aug 7;5(2):168-174. doi: 10.1016/j.ijvsm.2017.07.001. PMID: 30255067; PMCID: PMC6137842.
Mycoplasma	2093	Uganda	Byaruhanga J, Tayebwa DS, Eneku W, Afayoa M, Mutebi F, Ndyanabo S, Kakooza S, Okwee-Acai J, Tweyongyere R, Wampande EM, Vudriko P. Retrospective study on cattle and poultry diseases in Uganda. Int J Vet Sci Med. 2017 Aug 7;5(2):168-174. doi: 10.1016/j.ijvsm.2017.07.001. PMID: 30255067; PMCID: PMC6137842.
Klebsiella pneumoniae	573	Uganda	Byaruhanga J, Tayebwa DS, Eneku W, Afayoa M, Mutebi F, Ndyanabo S, Kakooza S, Okwee-Acai J, Tweyongyere R, Wampande EM, Vudriko P. Retrospective study on cattle and poultry diseases in Uganda. Int J Vet Sci Med. 2017 Aug 7;5(2):168-174. doi: 10.1016/j.ijvsm.2017.07.001. PMID: 30255067; PMCID: PMC6137842.
Klebsiella oxytoca	571	Uganda	Byaruhanga J, Tayebwa DS, Eneku W, Afayoa M, Mutebi F, Ndyanabo S, Kakooza S, Okwee-Acai J, Tweyongyere R, Wampande EM, Vudriko P. Retrospective study on cattle and poultry diseases in Uganda. Int J Vet Sci Med. 2017 Aug 7;5(2):168-174. doi: 10.1016/j.ijvsm.2017.07.001. PMID: 30255067; PMCID: PMC6137842.
Klebsiella aerogenes	548	Uganda	Byaruhanga J, Tayebwa DS, Eneku W, Afayoa M, Mutebi F, Ndyanabo S, Kakooza S, Okwee-Acai J, Tweyongyere R, Wampande EM, Vudriko P. Retrospective study on cattle and poultry diseases in Uganda. Int J Vet Sci Med. 2017 Aug 7;5(2):168-174. doi: 10.1016/j.ijvsm.2017.07.001. PMID: 30255067; PMCID: PMC6137842.
Pasteurella	745	Uganda	Byaruhanga J, Tayebwa DS, Eneku W, Afayoa M, Mutebi F, Ndyanabo S, Kakooza S, Okwee-Acai J, Tweyongyere R, Wampande EM, Vudriko P. Retrospective study on cattle and poultry diseases in Uganda. Int J Vet Sci Med. 2017 Aug 7;5(2):168-174. doi: 10.1016/j.ijvsm.2017.07.001. PMID: 30255067; PMCID: PMC6137842.
Trueperella pyogenes	1661	Uganda	Byaruhanga J, Tayebwa DS, Eneku W, Afayoa M, Mutebi F, Ndyanabo S, Kakooza S, Okwee-Acai J, Tweyongyere R, Wampande EM, Vudriko P. Retrospective study on cattle and poultry diseases in Uganda. Int J Vet Sci Med. 2017 Aug 7;5(2):168-174. doi: 10.1016/j.ijvsm.2017.07.001. PMID: 30255067; PMCID: PMC6137842.
Proteus	583	Uganda	Byaruhanga J, Tayebwa DS, Eneku W, Afayoa M, Mutebi F, Ndyanabo S, Kakooza S, Okwee-Acai J, Tweyongyere R, Wampande EM, Vudriko P. Retrospective study on cattle and poultry diseases in Uganda. Int J Vet Sci Med. 2017 Aug 7;5(2):168-174. doi: 10.1016/j.ijvsm.2017.07.001. PMID: 30255067; PMCID: PMC6137842.
Prototheca zopfii	3112	Uganda	Byaruhanga J, Tayebwa DS, Eneku W, Afayoa M, Mutebi F, Ndyanabo S, Kakooza S, Okwee-Acai J, Tweyongyere R, Wampande EM, Vudriko P. Retrospective study on cattle and poultry diseases in Uganda. Int J Vet Sci Med. 2017 Aug 7;5(2):168-174. doi: 10.1016/j.ijvsm.2017.07.001. PMID: 30255067; PMCID: PMC6137842.
Prototheca wickerhamii	3111	Uganda	Byaruhanga J, Tayebwa DS, Eneku W, Afayoa M, Mutebi F, Ndyanabo S, Kakooza S, Okwee-Acai J, Tweyongyere R, Wampande EM, Vudriko P. Retrospective study on cattle and poultry diseases in Uganda. Int J Vet Sci Med. 2017 Aug 7;5(2):168-174. doi: 10.1016/j.ijvsm.2017.07.001. PMID: 30255067; PMCID: PMC6137842.
Brucella abortus	235	Uganda	Byaruhanga J, Tayebwa DS, Eneku W, Afayoa M, Mutebi F, Ndyanabo S, Kakooza S, Okwee-Acai J, Tweyongyere R, Wampande EM, Vudriko P. Retrospective study on cattle and poultry diseases in Uganda. Int J Vet Sci Med. 2017 Aug 7;5(2):168-174. doi: 10.1016/j.ijvsm.2017.07.001. PMID: 30255067; PMCID: PMC6137842.
Mycoplasma mycoides	2102	Uganda	Byaruhanga J, Tayebwa DS, Eneku W, Afayoa M, Mutebi F, Ndyanabo S, Kakooza S, Okwee-Acai J, Tweyongyere R, Wampande EM, Vudriko P. Retrospective study on cattle and poultry diseases in Uganda. Int J Vet Sci Med. 2017 Aug 7;5(2):168-174. doi: 10.1016/j.ijvsm.2017.07.001. PMID: 30255067; PMCID: PMC6137842.
Pasteurella	745	Uganda	Byaruhanga J, Tayebwa DS, Eneku W, Afayoa M, Mutebi F, Ndyanabo S, Kakooza S, Okwee-Acai J, Tweyongyere R, Wampande EM, Vudriko P. Retrospective study on cattle and poultry diseases in Uganda. Int J Vet Sci Med. 2017 Aug 7;5(2):168-174. doi: 10.1016/j.ijvsm.2017.07.001. PMID: 30255067; PMCID: PMC6137842.
Lyssavirus rabies	11292	Uganda	Byaruhanga J, Tayebwa DS, Eneku W, Afayoa M, Mutebi F, Ndyanabo S, Kakooza S, Okwee-Acai J, Tweyongyere R, Wampande EM, Vudriko P. Retrospective study on cattle and poultry diseases in Uganda. Int J Vet Sci Med. 2017 Aug 7;5(2):168-174. doi: 10.1016/j.ijvsm.2017.07.001. PMID: 30255067; PMCID: PMC6137842.
capripoxvirus	10265	Uganda	Byaruhanga J, Tayebwa DS, Eneku W, Afayoa M, Mutebi F, Ndyanabo S, Kakooza S, Okwee-Acai J, Tweyongyere R, Wampande EM, Vudriko P. Retrospective study on cattle and poultry diseases in Uganda. Int J Vet Sci Med. 2017 Aug 7;5(2):168-174. doi: 10.1016/j.ijvsm.2017.07.001. PMID: 30255067; PMCID: PMC6137842.
Theileria parva	5875	Uganda	Byaruhanga J, Tayebwa DS, Eneku W, Afayoa M, Mutebi F, Ndyanabo S, Kakooza S, Okwee-Acai J, Tweyongyere R, Wampande EM, Vudriko P. Retrospective study on cattle and poultry diseases in Uganda. Int J Vet Sci Med. 2017 Aug 7;5(2):168-174. doi: 10.1016/j.ijvsm.2017.07.001. PMID: 30255067; PMCID: PMC6137842.
Babesia	5864	Uganda	Byaruhanga J, Tayebwa DS, Eneku W, Afayoa M, Mutebi F, Ndyanabo S, Kakooza S, Okwee-Acai J, Tweyongyere R, Wampande EM, Vudriko P. Retrospective study on cattle and poultry diseases in Uganda. Int J Vet Sci Med. 2017 Aug 7;5(2):168-174. doi: 10.1016/j.ijvsm.2017.07.001. PMID: 30255067; PMCID: PMC6137842.
Theileria	5873	Uganda	Byaruhanga J, Tayebwa DS, Eneku W, Afayoa M, Mutebi F, Ndyanabo S, Kakooza S, Okwee-Acai J, Tweyongyere R, Wampande EM, Vudriko P. Retrospective study on cattle and poultry diseases in Uganda. Int J Vet Sci Med. 2017 Aug 7;5(2):168-174. doi: 10.1016/j.ijvsm.2017.07.001. PMID: 30255067; PMCID: PMC6137842.
Anaplasma	768	Uganda	Byaruhanga J, Tayebwa DS, Eneku W, Afayoa M, Mutebi F, Ndyanabo S, Kakooza S, Okwee-Acai J, Tweyongyere R, Wampande EM, Vudriko P. Retrospective study on cattle and poultry diseases in Uganda. Int J Vet Sci Med. 2017 Aug 7;5(2):168-174. doi: 10.1016/j.ijvsm.2017.07.001. PMID: 30255067; PMCID: PMC6137842.
trypanosoma	5690	Uganda	Byaruhanga J, Tayebwa DS, Eneku W, Afayoa M, Mutebi F, Ndyanabo S, Kakooza S, Okwee-Acai J, Tweyongyere R, Wampande EM, Vudriko P. Retrospective study on cattle and poultry diseases in Uganda. Int J Vet Sci Med. 2017 Aug 7;5(2):168-174. doi: 10.1016/j.ijvsm.2017.07.001. PMID: 30255067; PMCID: PMC6137842.
coccidia	5796	Uganda	Byaruhanga J, Tayebwa DS, Eneku W, Afayoa M, Mutebi F, Ndyanabo S, Kakooza S, Okwee-Acai J, Tweyongyere R, Wampande EM, Vudriko P. Retrospective study on cattle and poultry diseases in Uganda. Int J Vet Sci Med. 2017 Aug 7;5(2):168-174. doi: 10.1016/j.ijvsm.2017.07.001. PMID: 30255067; PMCID: PMC6137842.
Annelida	6340	Uganda	Byaruhanga J, Tayebwa DS, Eneku W, Afayoa M, Mutebi F, Ndyanabo S, Kakooza S, Okwee-Acai J, Tweyongyere R, Wampande EM, Vudriko P. Retrospective study on cattle and poultry diseases in Uganda. Int J Vet Sci Med. 2017 Aug 7;5(2):168-174. doi: 10.1016/j.ijvsm.2017.07.001. PMID: 30255067; PMCID: PMC6137842.
Platyhelminthes	6157	Uganda	Byaruhanga J, Tayebwa DS, Eneku W, Afayoa M, Mutebi F, Ndyanabo S, Kakooza S, Okwee-Acai J, Tweyongyere R, Wampande EM, Vudriko P. Retrospective study on cattle and poultry diseases in Uganda. Int J Vet Sci Med. 2017 Aug 7;5(2):168-174. doi: 10.1016/j.ijvsm.2017.07.001. PMID: 30255067; PMCID: PMC6137842.
Trichinella	6333	Finland	CLINF
Listeria	1637	Finland	CLINF
Leptospira	171	Finland	CLINF
Erysopelothrix	1647	Finland	CLINF
Brucella	234	Finland	CLINF
Aphthovirus	12109	Uganda	FAO
Bluetongue Virus	40051	Portugal	Barros, Sílvia C., Ana Margarida Henriques, Fernanda Ramos, Tiago Luís, Teresa Fagulha, André Magalhães, Inês Caetano, Fábio Abade dos Santos, Filipa O. Correia, Carlos C. Santana, and et al. 2024. "Emergence of Bluetongue Virus Serotype 3 in Portugal (2024)" Viruses 16, no. 12: 1845. https://doi.org/10.3390/v16121845
Lumpy Skin Disease	59509	Portugal	EFSA
BVDV1	11099	The Netherlands	Santman-Berends IMGA, Mars MH, Weber MF, van Duijn L, Waldeck HWF, Biesheuvel MM, van den Brink KMJA, Dijkstra T, Hodnik JJ, Strain SAJ, de Roo A, Veldhuis AMB, van Schaik G. Control and Eradication Programs for Six Cattle Diseases in the Netherlands. Front Vet Sci. 2021 Aug 18;8:670419. doi: 10.3389/fvets.2021.670419. Erratum in: Front Vet Sci. 2021 Dec 08;8:817576. doi: 10.3389/fvets.2021.81757…
BVDV2	54315	The Netherlands	Santman-Berends IMGA, Mars MH, Weber MF, van Duijn L, Waldeck HWF, Biesheuvel MM, van den Brink KMJA, Dijkstra T, Hodnik JJ, Strain SAJ, de Roo A, Veldhuis AMB, van Schaik G. Control and Eradication Programs for Six Cattle Diseases in the Netherlands. Front Vet Sci. 2021 Aug 18;8:670419. doi: 10.3389/fvets.2021.670419. Erratum in: Front Vet Sci. 2021 Dec 08;8:817576. doi: 10.3389/fvets.2021.81757…
bovine rhinotracheitis BOAHV1	10320	The Netherlands	Santman-Berends IMGA, Mars MH, Weber MF, van Duijn L, Waldeck HWF, Biesheuvel MM, van den Brink KMJA, Dijkstra T, Hodnik JJ, Strain SAJ, de Roo A, Veldhuis AMB, van Schaik G. Control and Eradication Programs for Six Cattle Diseases in the Netherlands. Front Vet Sci. 2021 Aug 18;8:670419. doi: 10.3389/fvets.2021.670419. Erratum in: Front Vet Sci. 2021 Dec 08;8:817576. doi: 10.3389/fvets.2021.81757…
Salmonella	590	The Netherlands	Santman-Berends IMGA, Mars MH, Weber MF, van Duijn L, Waldeck HWF, Biesheuvel MM, van den Brink KMJA, Dijkstra T, Hodnik JJ, Strain SAJ, de Roo A, Veldhuis AMB, van Schaik G. Control and Eradication Programs for Six Cattle Diseases in the Netherlands. Front Vet Sci. 2021 Aug 18;8:670419. doi: 10.3389/fvets.2021.670419. Erratum in: Front Vet Sci. 2021 Dec 08;8:817576. doi: 10.3389/fvets.2021.81757…
Mycobacterium Avium subsp. Paratuberculosis	1770	The Netherlands	Santman-Berends IMGA, Mars MH, Weber MF, van Duijn L, Waldeck HWF, Biesheuvel MM, van den Brink KMJA, Dijkstra T, Hodnik JJ, Strain SAJ, de Roo A, Veldhuis AMB, van Schaik G. Control and Eradication Programs for Six Cattle Diseases in the Netherlands. Front Vet Sci. 2021 Aug 18;8:670419. doi: 10.3389/fvets.2021.670419. Erratum in: Front Vet Sci. 2021 Dec 08;8:817576. doi: 10.3389/fvets.2021.81757…
Neospora	29176	The Netherlands	Santman-Berends IMGA, Mars MH, Weber MF, van Duijn L, Waldeck HWF, Biesheuvel MM, van den Brink KMJA, Dijkstra T, Hodnik JJ, Strain SAJ, de Roo A, Veldhuis AMB, van Schaik G. Control and Eradication Programs for Six Cattle Diseases in the Netherlands. Front Vet Sci. 2021 Aug 18;8:670419. doi: 10.3389/fvets.2021.670419. Erratum in: Front Vet Sci. 2021 Dec 08;8:817576. doi: 10.3389/fvets.2021.81757…
coxiella burnetti	777	Egypt	Abdullah HHAM, Amanzougaghene N, Dahmana H, Louni M, Raoult D, Mediannikov O. Multiple vector-borne pathogens of domestic animals in Egypt. PLoS Negl Trop Dis. 2021 Sep 29;15(9):e0009767. doi: 10.1371/journal.pntd.0009767. PMID: 34587171; PMCID: PMC8480906.
Borrelia	1907	Egypt	Abdullah HHAM, Amanzougaghene N, Dahmana H, Louni M, Raoult D, Mediannikov O. Multiple vector-borne pathogens of domestic animals in Egypt. PLoS Negl Trop Dis. 2021 Sep 29;15(9):e0009767. doi: 10.1371/journal.pntd.0009767. PMID: 34587171; PMCID: PMC8480906.
Rickettsia Africae	35788	Egypt	Abdullah HHAM, Amanzougaghene N, Dahmana H, Louni M, Raoult D, Mediannikov O. Multiple vector-borne pathogens of domestic animals in Egypt. PLoS Negl Trop Dis. 2021 Sep 29;15(9):e0009767. doi: 10.1371/journal.pntd.0009767. PMID: 34587171; PMCID: PMC8480906.
Diloflaria	6286	Egypt	Abdullah HHAM, Amanzougaghene N, Dahmana H, Louni M, Raoult D, Mediannikov O. Multiple vector-borne pathogens of domestic animals in Egypt. PLoS Negl Trop Dis. 2021 Sep 29;15(9):e0009767. doi: 10.1371/journal.pntd.0009767. PMID: 34587171; PMCID: PMC8480906.
Acanthocheilonema	6276	Egypt	Abdullah HHAM, Amanzougaghene N, Dahmana H, Louni M, Raoult D, Mediannikov O. Multiple vector-borne pathogens of domestic animals in Egypt. PLoS Negl Trop Dis. 2021 Sep 29;15(9):e0009767. doi: 10.1371/journal.pntd.0009767. PMID: 34587171; PMCID: PMC8480906.
Setaria	48796	Egypt	Abdullah HHAM, Amanzougaghene N, Dahmana H, Louni M, Raoult D, Mediannikov O. Multiple vector-borne pathogens of domestic animals in Egypt. PLoS Negl Trop Dis. 2021 Sep 29;15(9):e0009767. doi: 10.1371/journal.pntd.0009767. PMID: 34587171; PMCID: PMC8480906.
Mycobacterium Bovis	1765	SA	Davey, S. Challenges to the control of Mycobacterium bovis in livestock and wildlife populations in the South African context. Ir Vet J 76 (Suppl 1), 14 (2023). https://doi.org/10.1186/s13620-023-00246-9
Ehrlichia ruminantium	779	SA	Dlamkile Z, Neves L, Morar-Leather D, Brandt C, Pretorius A, Steyn H, Liebenberg J. Characterisation of South African field Ehrlichia ruminantium using multilocus sequence typing. Onderstepoort J Vet Res. 2023 Nov 14;90(1):e1-e8. doi: 10.4102/ojvr.v90i1.2119. PMID: 38044895; PMCID: PMC10697291.
Alcelaphine gammaherpesvirus 1	35252	SA	Gong M, Myster F, van Campe W, Roels S, Mostin L, van den Berg T, Vanderplasschen A, Dewals BG. Wildebeest-Derived Malignant Catarrhal Fever: A Bovine Peripheral T Cell Lymphoma Caused by Cross-Species Transmission of Alcelaphine Gammaherpesvirus 1. Viruses. 2023 Feb 13;15(2):526. doi: 10.3390/v15020526. PMID: 36851740; PMCID: PMC9968110.
BOHV2	10295	SA	Lanave, G., Larocca, V., Losurdo, M. et al. Isolation and characterization of bovine alphaherpesvirus 2 strain from an outbreak of bovine herpetic mammillitis in a dairy farm. BMC Vet Res 16, 103 (2020). https://doi.org/10.1186/s12917-020-02325-3
Rift Valley fever virus	11588	SA	NICD
Bovine ephemeral fever virus	11303	SA	Mlingo TAM, Nthangeni BM, Mokoena NB. Genome sequence of Bovine Ephemeral fever virus vaccine strain of South African origin. Vet Med Sci. 2021 Sep;7(5):1611-1615. doi: 10.1002/vms3.517. Epub 2021 May 20. PMID: 34015189; PMCID: PMC8464265.
