## supplementary file 2 for "Unmapped reads from whole-genome sequencing data reveal pathogen diversity in European and African cattle breeds"

### Sheet: in
Total Contigs	Total Length (bp)	N50	Largest Contig (bp)	GC Content (%)	Folder
98350	79654035	1833	234469	55.3725	UKA_spades_output
12281	4699362	421	4579	38.5889	EFC_spades_output
216810	72295326	296	19221	41.7594	NGW_spades_output
116358	98571025	1862	962072	55.5035	UNG_spades_output
131490	39164032	681	103781	41.1788	PBAR_spades_output
4957	2231409	589	4559	39.5428	PH_spades_output
159081	54653637	303	35973	45.163	NDB_spades_output
30963	20064645	1016	170084	35.9453	PMER_spades_output
20886	7943203	425	20969	38.3505	PMIR_spades_output
277016	160133577	843	645029	53.37	SAN_spades_output
11517	5068592	518	19738	37.0392	NFC_spades_output
113083	76134557	1022	346162	55.8184	UAN_spades_output
130060	85711391	1102	645029	56.7314	SAT_spades_output
5370	2801853	639	5042	36.6174	FH_spades_output
12978	5688721	537	23220	38.0258	WFC_spades_output
602835	107398212	233	28991	48.0945	YYC_spades_output
113091	79753206	1231	645029	55.877	SAB_spades_output
17647	7467494	434	8750	40.9733	SAH_spades_output
35594	11087841	276	12061	43.8133	NH_spades_output
177754	53493229	279	40068	43.3194	NDR_spades_output
158001	114961362	1833	645029	55.6654	SAA_spades_output
117988	100212558	1510	364854	54.4256	UNK_spades_output
25934	23779215	4247	49530	48.0347	EH_spades_output
222206	75385541	293	79561	45.3369	NDF_spades_output
89221	49330033	988	173627	50.1373	EEC_spades_output
26684	14928968	723	9276	53.9561	UFR_spades_output
136554	109927912	1476	266669	56.561	UNT_spades_output
294074	96210697	299	17003	43.0028	NMRY_spades_output
